# GARSA: An integrative pipeline for genome wide association studies and polygenic risk score inference in admixed human populations

**DOI:** 10.1101/2023.05.03.539305

**Authors:** Fernando P. N. Rossi, José S. L. Patané, Vinicius de Souza, Jennifer M. Neyra, Rogério S. Rosa, Jose E. Krieger, Samantha K. Teixeira

## Abstract

Genome-wide association studies (GWAS) and polygenic risk scores (PRS) are multistep analytical tools to identify genetic variants and to assess their contribution to phenotypes/diseases. These analyses are evolving and becoming instrumental to understand the genetic architecture of complex phenotypes/diseases. Nevertheless, to date, there is no single solution incorporating all major steps related to those analyses combined with robust populational bias correction. Here, we describe a semi-automated pipeline unifying steps involved in GWAS and PRS including widely used software. Our pipeline handles quality control (QC), GWAS, and PRS steps, managing different types of input/output files. Furthermore, it includes robust bias correction steps, such as inference of kinship matrix with correction for population structure, use of principal component analysis (PCA) with detection and removal of outlier variant followed by re-projection of related individuals (if desired), generation of PCA figures that assist in setting the best number of principal components (PCs) for association analysis, availability of mixed models, use of recommended software for GWAS based on population size, and a Markov chain Monte Carlo (MCMC) method to estimate best set of PRS parameters. Finally, we tested GARSA pipeline in a family-based Brazilian admixed population and demonstrated that the corrections implemented indeed mitigate bias in downstream analysis. The pipeline can be implemented on personal or server-side environments.

**Availability:** The development version (open-source) is available in https://github.com/LGCM-OpenSource/GARSA

**Contact:** Fernando P. N. Rossi -; José S. L. Patané -

**Supplementary information:** Supplementary tutorial.
