## Supplementary Table 1: Genomic Risk Loci identified in GWA studies for height in admixed Brazilian population, using Plink and GARSA for "GARSA: An integrative pipeline for genome wide association studies and polygenic risk score inference in admixed human populations"

### Sheet: Sheet1
Supplementary Table 1: Genomic Risk Loci identified in GWA studies for height in admixed Brazilian population, using Plink and GARSA. chr, pos, p: chromosome, position and GWAS P-value of the top lead SNP (SNP with the minimum P-value) in the genomic locus. #GWAS SNPs in LD: The total number of unique SNPs which are in LD with one of the independent lead SNPs merged into the corresponding genomic…
GenomicLocus	uniqID	rsID	chr	pos	p	start	end	#GWAS SNPs in LD	#Ind. Sig. SNPs	Ind. Sig. SNPs	#Lead SNPs	LeadSNPs	Strategy
1	1:59273435:C:T	rs7537884	1	59273435	2.58293e-07	59248221	59306810	14	1	rs7537884	1	rs7537884	GARSA
2	4:11208794:A:G	rs71605935	4	11208794	6.80811e-07	11202253	11213868	8	1	rs71605935	1	rs71605935	GARSA
3	4:78519509:A:C	rs72861963	4	78519509	2.25585e-07	78517768	78528490	21	1	rs72861963	1	rs72861963	GARSA
4	4:91231893:C:G	rs147746217	4	91231893	5.3666e-07	91231893	91476921	3	2	rs147746217;rs116394288	1	rs147746217	GARSA
5	6:122246808:A:G	rs1915560	6	122246808	3.09668e-07	122198649	122250362	60	1	rs1915560	1	rs1915560	GARSA
6	7:24570647:A:G	rs2529072	7	24570647	3.52179e-07	24545164	24584552	14	1	rs2529072	1	rs2529072	GARSA
7	7:34491101:C:T	rs78987248	7	34491101	2.69038e-07	34468064	34535916	5	1	rs78987248	1	rs78987248	GARSA
8	7:127430825:C:T	rs6467152	7	127430825	6.45839e-07	127262010	127695413	48	1	rs6467152	1	rs6467152	GARSA
9	14:57632888:A:G	rs10149697	14	57632888	8.48313e-07	57632888	57635068	10	1	rs10149697	1	rs10149697	GARSA
10	17:59505425:C:G	rs9905283	17	59505425	3.83844e-07	59503883	59531816	11	1	rs9905283	1	rs9905283	GARSA
11	18:45739857:C:T	rs4940334	18	45739857	9.92852e-07	45739857	45739857	1	1	rs4940334	1	rs4940334	GARSA
12	18:70510757:A:C	rs9963732	18	70510757	1.43043e-07	70510757	70510757	1	1	rs9963732	1	rs9963732	GARSA
1	1:49385349:C:T	rs118011174	1	49385349	4.61736e-07	49385349	50183476	13	1	rs118011174	1	rs118011174	PLINK
2	1:149856720:C:T	rs55885412	1	149856720	9.6182e-07	149743162	149997588	84	1	rs55885412	1	rs55885412	PLINK
3	4:11208794:A:G	rs71605935	4	11208794	5.82892e-07	11202253	11213868	8	1	rs71605935	1	rs71605935	PLINK
4	10:81101609:C:G	rs5015119	10	81101609	8.22524e-07	81101609	81137700	19	1	rs5015119	1	rs5015119	PLINK
5	17:59503928:C:T	rs11867301	17	59503928	9.44731e-07	59503883	59531402	9	1	rs11867301	1	rs11867301	PLINK
